# Pumilio Proteins Exert Distinct Biological Functions and Multiple Modes of Post-Transcriptional Regulation in Embryonic Stem Cell Pluripotency and Early Embryogenesis

**DOI:** 10.1101/751909

**Authors:** Katherine E. Uyhazi, Yiying Yang, Na Liu, Hongying Qi, Xiao A. Huang, Winifred Mak, Scott D. Weatherbee, Xiaoling Song, Haifan Lin

## Abstract

Gene regulation in embryonic stem cells (ESCs) has been extensively studied at the epigenetic-transcriptional levels, but not at the post-transcriptional levels. Pumilio (Pum) proteins are among the few known translational regulators required for stem cell maintenance in invertebrates and plants. Here we report the essential function of two murine Pum proteins, Pum1 and Pum2, in ESCs and early embryogenesis. Pum1/2 double mutants are developmentally delayed at the morula stage and lethal by embryonic day 8.5 (e8.5). Correspondingly, Pum1/2 double mutant ESCs display severely reduced self-renewal and differentiation, revealing the combined function of Pum1 and Pum2 in ESC pluripotency. Remarkably, Pum1-deficient ESCs show increased expression of pluripotency genes but not differentiation genes, indicating that Pum1 mainly promote differentiation; whereas Pum2-deficient ESCs show decreased expression of pluripotency genes and accelerated differentiation, indicating that Pum2 promotes self-renewal. Thus, Pum1 and Pum2 each uniquely contributes to one of the two complementary aspects of pluripotency. Furthermore, we show that Pum1 and Pum2 achieve ESC functions by forming a negative auto- and inter-regulatory feedback loop that directly regulates at least 1,486 mRNAs. Pum1 and Pum2 regulate target mRNAs not only by repressing translation as expected but also by promoting translation and enhancing or reducing mRNA stability of different target mRNAs. Together, these findings reveal the distinct roles of individual mammalian Pum proteins in ESCs and their collectively essential functions in ESC pluripotency and embryogenesis. Moreover, they demonstrate three novel modes of regulation of Pum proteins towards target mRNAs.

**SIGNIFICANCE STATEMENT:** This report demonstrates the essential functions of mammalian Pumilio (Pum) proteins for embryonic stem cells (ESCs) pluripotency and embryogenesis. Moreover, it reveals the contrasting but complementary function of individual Pum proteins in regulating distinct aspects of ESC pluripotency, despite their largely overlapping expression and extremely high homology. Furthermore, it unravels a complex regulatory network in which Pum1 and Pum2 form a negative auto- and inter-regulatory feedback loop that regulates 1,486 mRNAs not only by translational repression as expected but also by promoting translation and enhancing or reducing stability of different target mRNAs, which reveals novel modes of post-transcriptional regulation mediated by Pum.
