## Appendix C for "Pumilio Proteins Exert Distinct Biological Functions and Multiple Modes of Post-Transcriptional Regulation in Embryonic Stem Cell Pluripotency and Early Embryogenesis"

### Sheet: pum1 and pum2
Appendix C: Overlap of Pum1 and Pum2 mRNA Targets in mES Cells
Ctdsp1
Rasgrp1
Ints12
Trio
Lzts2
Zfp532
Tbx3
LOC100045403
Bcl2l11
D030063E12
Nfkbia
AI413582
4930563B10Rik
Zfp292
Rheb
Zfp608
Foxj3
Fnip1
Pum1
Trappc6b
Cog3
C330049H01Rik
Clk2
Bcl6
Syvn1
Skil
Fzd7
Slc30a5
Irf1
Dmxl1
Kit
Sdad1
Pcgf2
Ugcg
LOC237877
ORF61
Kif1b
Kif20b
Ddx6
Ptch1
Tcf7l2
LOC100047200
D14Abb1e
Pnldc1
Ctgf
Tmem188
4732462B05Rik
Sav1
Ippk
Ahdc1
Lin54
AI450540
4933428G20Rik
Cdc7
Rad1
2210419D22Rik
Eif4enif1
Ube2g1
Aebp2
2810485I05Rik
Centg3
Ncstn
Sox2
Phf13
Pscd3
LOC100041797
Nudt4
Pik3c3
Setd1a
Rbm5
Pex11b
4930539E08Rik
Fat1
Mysm1
Mll3
Vkorc1l1
Gas6
Sox21
Dab2ip
Pum2
Rabgef1
Btg1
Setd2
1110001A07Rik
Med4
Arhgef11
LOC100044968
Slc38a2
Stk17b
Hhex
Ensa
Slc25a16
Depdc1b
Map4k3
Zfp131
2410042D21Rik
Tlk1
Slc40a1
Spc25
Bxdc2
Cdk2
Gnl3
Cramp1l
Trak2
Kif11
Tmem55b
Schip1
Mcam
Dusp6
Bbc3
Ccdc126
Esco2
1700047I17Rik1
LOC100047934
Brpf1
Usp6nl
Etv5
Nedd1
Taf5
Adnp
2810403A07Rik
Taok1
Anapc5
Rab11b
Chic2
Elavl2
Dcun1d4
F630043A04Rik
4921505C17Rik
Arl8a
Tbk1
Sqle
Usp1
Itgb1bp1
3830431G21Rik
Clstn3
Cbfb
Cwf19l1
Ski
Hmgb2l1
Cenpi
2310016C08Rik
Epc1
Vps33b
Fancd2
LOC654842
Clspn
Ube2k
Tle1
Ap1s1
Fbxo27
Ubl3
Rhot1
Med24
Ppm1b
Nme7
Prkacb
Atad1
Ccnb1
Sppl3
BC002199
C630022N07Rik
Fbxl10
Nkrf
Apaf1
Narg1l
Gclm
Rgs16
1110018G07Rik
Aprin
Lrch4
Sin3a
Pnrc2
Nat5
Axin1
Myo1e
Fbxo34
Ypel3
Csnk1d
Pias1
Tbp
Tsc22d2
Prkcz
Dusp7
Ep400
Rabgap1
Cdc2a
Exosc1
Etl4
D630036H09Rik
Smarcad1
Kif2a
9330180L10Rik
Nodal
Zfp644
Ptpn6
Sap30l
Gtse1
Bhlhb2
Akap1
Hes1
Stk4
Myst1
Zcrb1
Herc2
Msi2
Lsm1
Papolg
0910001A06Rik
Siah1b
Phf3
Numb
Tgfbr1
9330186A19Rik
Snip1
Tmem60
Nptn
Kbtbd2
E430005I09Rik
Med31
Fbxo3
Caskin2
Fgfr2
Arpp19
BC032203
Pdcd10
Sfrs5
Tle4
Axin2
Yeats4
Gtf2h2
EG627299
Gbx2
Fbxl14
Usp42
Zfp512
Klf5
Suz12
LOC100048299
Rg9mtd2
Dnaja3
Acsl3
Fnbp1l
Limk2
Ep300
Ahnak
LOC675933
Siah1a
Pigp
Rrm2
Plekha1
Zcchc8
5430405G24Rik
Otud4
Ppap2b
Klf4
Arfgef1
Ctdspl2
Phactr4
LOC100045542
Tcf4
Bri3
9130404D08Rik
Fbxo31
2310003C23Rik
Fpgs
Lsm8
C530028I08Rik
Tuft1
Ints7
Mllt4
Nup98
Map3k1
Elovl5
Leo1
1110068E08Rik
2610305D13Rik
Vamp4
Statip1
LOC100040592
Gli3
Ncapd3
Trappc4
Atmin
Ptbp1
Prpf4
Fzr1
Aaas
4930430F08Rik
Slc6a6
D15Wsu169e
Psmg2
Ddx26
Mettl3
Arhgef3
Atp1b1
Trim2
Anp32a
Rin2
Dhx35
Manba
Cd9
Incenp
Bag4
2610039C10Rik
1110059E24Rik
Gorasp1
Mgea6
Zmym3
Cebpb
LOC100047707
Add3
Lsm6
Hp1bp3
Morc3
scl000911.1_939
Rpn2
Kif22
Ppp3r1
Uck2
Ppp1r8
Wasl
Trp53inp1
Epb4.9
Ncaph
LOC100047911
Ccar1
LOC666676
Trip10
Senp2
Ppm1a
Arpc1a
Bclaf1
Myst4
E2f6
Wdr68
LOC100045040
Dbr1
Syf2
Whsc2
Skp1a
Txndc13
Rras
Aip
Hrb
Wbp11
Gak
Cnot2
Ltv1
LOC100048613
Prr8
Vps26
Sumo3
2310007O11Rik
Tiam1
D130063H01Rik
Gtf2ird1
Ctcf
Zmym2
Snx10
D15Ertd621e
Dnajb1
Dync1i2
Phca
Prkcbp1
Rab2a
